# A core of functional complementary bacteria infects oysters in Pacific Oyster Mortality Syndrome

**DOI:** 10.1101/2020.11.16.384644

**Authors:** Camille Clerissi, Xing Luo, Aude Lucasson, Shogofa Mortaza, Julien de Lorgeril, Eve Toulza, Bruno Petton, Jean-Michel Escoubas, Lionel Dégremont, Yannick Gueguen, Delphine Destoumieux-Garzόn, Annick Jacq, Guillaume Mitta

## Abstract

**Background:** The Pacific oyster *Crassostrea gigas* is one of the main cultivated invertebrate species worldwide. Since 2008, oyster juveniles have been confronted with a lethal syndrome known as the Pacific Oyster Mortality Syndrome (POMS). POMS is a polymicrobial disease initiated by a primary infection with the *herpesvirus* OsHV-1 μVar that creates an oyster immunocompromised state and evolves towards a secondary fatal bacteremia. In the present article, we describe the implementation of an unprecedented combination of metabarcoding and metatranscriptomic approaches to show that the sequence of events in POMS pathogenesis is conserved across infectious environments. We also identified a core bacterial consortium which, together with OsHV-1 μVar, forms the POMS pathobiota. This bacterial consortium is characterized by high transcriptional activities and complementary metabolic functions to exploit host’s resources. A significant metabolic specificity was highlighted at the bacterial genus level, suggesting low competition for nutrients between members of the core bacteria. Lack of metabolic competition might favor complementary colonization of host tissues and contribute to the conservation of the POMS pathobiota across distinct infectious environments.
