## SupplementaryTable 1 for "A core of functional complementary bacteria infects oysters in Pacific Oyster Mortality Syndrome"

### Sheet: TableS1
Supplementary Table 1. Total raw reads (R1+R2) at each stage of biocomputing, after sequencing and removal of rRNA reads (eukaryotic and bacterial), oyster reads, and viral reads.
Total raw reads after sequencing
	Atlantic			Mediterranean
Family/sample name	0 hour (T0)	60 hours (T60)	Family/sample name	0 hour (T0)	72 hours (T72)
ASF11	203133934	205855998	MSF11	182391134	195734822
	252948728	217168398		310846446	279691608
	213382358	254245132		211870410	226309430
ASF14	195403808	208175138	MSF14	239344842	219374022
	288068422	235883420		231734528	302936954
	234216600	234411308		224490556	192132074
ASF15	224232290	245721156	MSF15	238933394	230313158
	240589850	272574738		237616582	240667440
	236184812	193466144		228319568	243832834
Remaining reads after removal of rRNA reads (eukaryotic and bacterial), oyster reads and viral reads
	Atlantic			Mediterranean
Family/sample name	0 hour (T0)	60 hours (T60)	Family/sample name	0 hour (T0)	72 hours (T72)
ASF11	9 340 546 (4.60%)	12 632 516 (6.14%)	MSF11	12 923 980 (7.09%)	13 890 834 (7.10%)
	11 685 856 (4.62%)	12 601 280 (5.80%)		29 856 512 (9.60%)	20 511 374 (7.33%)
	10 000 888 (4.69%	12 591 108 (4.95%)		14 465 276 (6.83%)	15 884 180 (7.02%)
ASF14	7 711 156 (3.95 %)	8 548 908 (4.11%)	MSF14	18 536 694 (7.74%)	12 690 740 (5.78%)
	9 972 420 (3.52%)	9 493 490 (4.02%)		17 862 176 (7.71%)	17 160 086 (5.66%)
	8 267 820 (4.16%)	9 904 494 (4.23%)		15 934 330 (7.10%)	11 819 370 (6.15%)
ASF15	9 328 046 (4.16%)	12 447 906 (5.07%)	MSF15	26 338 530 (11.02%)	19 763 270 (8.58%)
	7 969 964 (3.31%)	13 180 028 (4.84%)		26 777 120 (11.27%)	18 267 582 (7.59%)
	10 615 654 (4.49%)	10 794 664 (5.58%)		19 017 820 (8.33%)	17 999 962 (7.38%)
