## Supplementary Table 2 for "A core of functional complementary bacteria infects oysters in Pacific Oyster Mortality Syndrome"

### Sheet: TableS2
Supplementary Table 2. List of functional categories defined for bacterial metatranscriptomics.
Functional category	Short name
Adhesion	Adhesion
Amino acid metabolism and transport	Amino acids
Carbon compound and carbohydrate metabolism/ transport and storage	Carbon compounds
Cell cycle control/ cell division/ differentiation and chromosome partitioning	Cell cycle control
Cell defense	Cell defense
Cell motility	Cell motility
Cell wall/ membrane and envelope biogenesis	Envelope
Cofactor/ prosthetic group/ electron carrier and vitamin metabolism and transport	Cofactors and vitamins
DNA replication/ modification/ recombination and repair	DNA
General function prediction	General function prediction
Inorganic ion metabolism/ transport and storage	Inorganic ions
Lipid metabolism and transport	Lipids
Metal homeostasis	Metal homeostasis
Mobile genetic elements	Mobile elements
Natural competence	Natural competence
Nitrogen compound metabolism	Nitrogen compounds
Nucleoside and nucleotide metabolism and transport	Nucleotides
Posttranslational modification/ protein turnover/ chaperones	Protein fate
Precursor metabolite and energy production and conversion	Central metabolism
Protein export and secretion system	Protein export
Quorum sensing and signalling	Quorum sensing
Redox homeostasis and oxidative stress	Redox homeostasis
Regulation	Regulation
Secondary metabolite biosynthesis/ transport and degradation	Secondary metabolism
Stress response	Stress response
Sulfur compound metabolism	Sulfur compounds
Transcription and RNA metabolism	RNA
Translation/ ribosomal structure and biogenesis	Translation
Transport	Transport
Unknown function	Unknown
Virulence/ fitness	Virulence/ fitness
