## Supplementary Table 8 for "A core of functional complementary bacteria infects oysters in Pacific Oyster Mortality Syndrome"

### Sheet: TableS8
Supplementary Table 8. Transcriptomic changes of functions involved in central and energy metabolism for the different bacterial genera between T0 and the onset of oyster mortality. Values correspond to log2 (ER). NS: not significant. Based on quantitative data presented in Supplementary Table 7.
				Atlantic							Mediterranean
Category	Subcategory	Function	E.C	Amphritea	Arcobacter	Marinobacterium	Marinomonas	Oceanospirillum	Pseudoalteromonas	Vibrio	Amphritea	Arcobacter	Marinobacterium	Marinomonas	Oceanospirillum	Pseudoalteromonas	Vibrio
amino acid metabolism and transport	alanine degradation	alanine dehydrogenase	1.4.1.1	NS	NS	-2.7908	NS	NS	NS	2.0194	NS	NS	-2.32633	NS	NS	NS	NS
amino acid metabolism and transport	alanine degradation	d-amino acid dehydrogenase	1.4.5.1	NS	NS	NS	1.59215	NS	NS	-2.42896	NS	NS	NS	NS	NS	NS	NS
amino acid metabolism and transport	alanine transport	alanine:cation symporter		NS	NS	NS	1.50329	NS	NS	NS	NS	NS	NS	NS	NS	NS	NS
amino acid metabolism and transport	alanine transport	na+_alanine symporter		NS	NS	1.49701	4.38085	NS	NS	NS	NS	NS	NS	NS	NS	NS	NS
amino acid metabolism and transport	amino acid transport	amino acid abc transporter permease		NS	NS	NS	0.548179	NS	NS	NS	NS	NS	NS	NS	NS	NS	NS
amino acid metabolism and transport	amino acid transport	amino acid abc transporter substrate-binding protein		NS	NS	NS	0.972383	NS	NS	NS	NS	NS	NS	NS	NS	NS	NS
amino acid metabolism and transport	arginine biosynthesis	argininosuccinate synthase	6.3.4.5	NS	2.06812	NS	2.02509	NS	NS	NS	NS	NS	NS	2.92898	NS	NS	NS
amino acid metabolism and transport	arginine biosynthesis	carbamate kinase	2.7.2.2	NS	NS	NS	NS	NS	NS	2.01582	NS	NS	NS	NS	NS	NS	NS
amino acid metabolism and transport	arginine biosynthesis	carbamoyl-phosphate synthase	6.3.4.16	NS	NS	NS	1.94132	NS	NS	NS	NS	NS	NS	NS	NS	NS	NS
amino acid metabolism and transport	arginine biosynthesis	glutamine-hydrolyzing carbamoyl-phosphate synthase	6.3.5.5	NS	NS	2.05676	-2.04617	NS	NS	NS	NS	NS	NS	-1.98664	NS	NS	NS
amino acid metabolism and transport	arginine biosynthesis	ornithine carbamoyltransferase	2.1.3.3	NS	NS	NS	1.9566	NS	NS	NS	NS	NS	NS	NS	NS	NS	NS
amino acid metabolism and transport	arginine degradation	arginine n-succinyltransferase	2.3.1.109	NS	NS	NS	NS	1.11025	NS	NS	NS	NS	NS	NS	NS	-1.85117	NS
amino acid metabolism and transport	arginine degradation	argininosuccinate lyase	4.3.2.1	NS	NS	1.61731	NS	NS	NS	NS	NS	NS	1.6124	NS	NS	NS	NS
amino acid metabolism and transport	arginine degradation	succinylglutamate-semialdehyde dehydrogenase	1.2.1.71	NS	NS	NS	NS	NS	NS	NS	NS	NS	-0.753085	NS	NS	NS	NS
amino acid metabolism and transport	arginine degradation	succinylglutamate desuccinylase	3.5.1.96	NS	NS	2.56993	NS	NS	NS	NS	NS	NS	NS	NS	NS	NS	NS
amino acid metabolism and transport	arginine degradation	succinylglutamate desuccinylase_aspartoacylase		NS	NS	NS	NS	NS	NS	NS	NS	NS	-1.25843	NS	NS	NS	NS
amino acid metabolism and transport	aromatic amino acid biosynthesis	3-dehydroquinate dehydratase	4.2.1.10	NS	NS	3.45429	2.8673	NS	1.59064	NS	NS	NS	4.85927	1.97352	NS	NS	NS
amino acid metabolism and transport	aromatic amino acid biosynthesis	3-dehydroquinate synthase	4.2.3.4	NS	-1.11111	NS	NS	NS	NS	NS	NS	NS	NS	NS	NS	NS	NS
amino acid metabolism and transport	aromatic amino acid biosynthesis	3-deoxy-7-phosphoheptulonate synthase	2.5.1.54	NS	NS	1.71449	NS	3.33767	NS	NS	NS	NS	NS	NS	NS	NS	NS
amino acid metabolism and transport	aromatic amino acid biosynthesis	anthranilate phosphoribosyltransferase	2.4.2.18	NS	-0.940578	NS	NS	NS	NS	NS	NS	NS	NS	NS	NS	NS	NS
amino acid metabolism and transport	aromatic amino acid biosynthesis	bifunctional prephenate dehydrogenase_3-phosphoshikimate 1-carboxyvinyltransferase	2.5.1.19/1.3.1.12	1.49315	NS	NS	NS	NS	NS	NS	NS	NS	NS	NS	NS	NS	NS
amino acid metabolism and transport	aromatic amino acid biosynthesis	chorismate synthase	4.2.3.5	NS	-1.54092	NS	NS	NS	NS	NS	NS	NS	NS	NS	NS	NS	NS
amino acid metabolism and transport	aromatic amino acid biosynthesis	phenylalanine hydroxylase	1.14.16.1	NS	NS	NS	NS	NS	1.41788	NS	NS	NS	NS	NS	NS	NS	NS
amino acid metabolism and transport	aromatic amino acid degradation	aromatic amino acid decarboxylase	4.1.1.28	NS	-1.40085	NS	NS	NS	NS	NS	NS	NS	NS	NS	NS	NS	NS
amino acid metabolism and transport	aromatic amino acid degradation	fumarylacetoacetase	3.7.1.2	NS	NS	NS	NS	NS	-1.24538	NS	NS	NS	NS	NS	NS	NS	NS
amino acid metabolism and transport	aspartate and aromatic amino acid biosynthesis	aspartate_tyrosine_aromatic aminotransferase	2.6.1.1	NS	NS	NS	1.31769	NS	NS	NS	NS	NS	NS	NS	NS	NS	NS
amino acid metabolism and transport	aspartate and aromatic amino acid biosynthesis	aspartate aminotransferase	2.6.1.57	NS	NS	NS	NS	NS	1.41196	NS	NS	NS	NS	NS	NS	NS	NS
amino acid metabolism and transport	aspartate biosynthesis	asparaginase	3.5.1.1	NS	-2.06767	NS	NS	NS	NS	NS	NS	NS	NS	NS	NS	NS	NS
amino acid metabolism and transport	bcaa biosynthesis	2-isopropylmalate synthase	2.3.3.13	NS	NS	NS	NS	NS	-0.959611	NS	NS	NS	NS	NS	NS	NS	NS
amino acid metabolism and transport	bcaa biosynthesis	acetolactate synthase	2.2.1.6	NS	NS	NS	NS	2.36823	NS	NS	NS	NS	NS	NS	NS	NS	NS
amino acid metabolism and transport	bcaa biosynthesis	branched-chain amino acid transaminase	2.6.1.42	NS	NS	NS	NS	NS	NS	NS	NS	-0.798987	NS	NS	NS	NS	NS
amino acid metabolism and transport	bcaa biosynthesis	ketol-acid reductoisomerase	1.1.1.383	NS	NS	NS	2.28691	NS	NS	NS	NS	NS	NS	1.98224	2.83539	NS	NS
amino acid metabolism and transport	bcaa degradation	3-methyl-2-oxobutanoate dehydrogenase (2-methylpropanoyl-transferring)	1.2.4.4	NS	NS	2.41337	NS	NS	NS	NS	NS	NS	NS	NS	NS	NS	NS
amino acid metabolism and transport	bcaa degradation	alpha-keto acid decarboxylase	4.1.1.72	NS	NS	2.27668	NS	NS	NS	NS	NS	NS	NS	NS	NS	NS	NS
amino acid metabolism and transport	bcaa degradation	isovaleryl-coa dehydrogenase	1.3.8.4	NS	NS	NS	NS	NS	2.82833	NS	NS	NS	NS	NS	NS	NS	NS
amino acid metabolism and transport	bcaa degradation	methylcrotonoyl-coa carboxylase	6.4.1.4	NS	NS	NS	2.39997	NS	1.86783	NS	NS	NS	NS	NS	NS	NS	NS
amino acid metabolism and transport	bcaa transport	branched-chain amino acid abc transporter substrate-binding protein		NS	1.2268	NS	NS	NS	NS	NS	NS	NS	NS	NS	1.9455	NS	NS
amino acid metabolism and transport	bcaa transport	high-affinity branched-chain amino acid abc transporter atp-binding protein livg		NS	NS	-1.81868	NS	NS	NS	NS	NS	NS	NS	NS	NS	NS	NS
amino acid metabolism and transport	cysteine biosynthesis	cysteine synthase	2.5.1.47	NS	NS	NS	NS	NS	1.1682	NS	NS	NS	NS	NS	NS	NS	NS
amino acid metabolism and transport	cysteine biosynthesis	serine o-acetyltransferase	2.3.1.30	NS	NS	NS	NS	NS	2.75371	NS	NS	NS	NS	NS	NS	NS	NS
amino acid metabolism and transport	cysteine metabolism: regulation	cys regulon transcriptional activator CysB		NS	NS	1.64943	NS	NS	NS	NS	NS	NS	NS	NS	NS	NS	NS
amino acid metabolism and transport	dipeptide metabolism	dipeptide abc transporter atp-binding protein dppd		NS	NS	NS	0.968873	NS	NS	NS	NS	NS	NS	NS	NS	NS	NS
amino acid metabolism and transport	glutamate biosynthesis	5-oxoprolinase	3.5.2.9	NS	NS	NS	NS	NS	NS	NS	NS	-1.17978	NS	-0.691878	NS	NS	NS
amino acid metabolism and transport	glutamate biosynthesis	glutamate synthase	1.4.1.4	NS	NS	NS	NS	NS	-0.641819	NS	NS	NS	NS	NS	NS	NS	NS
amino acid metabolism and transport	glutamate degradation	nad-glutamate dehydrogenase	1.4.1.2	NS	NS	NS	-1.80675	NS	NS	NS	NS	NS	NS	-1.73725	NS	NS	NS
amino acid metabolism and transport	glutamine biosynthesis	glutamine synthetase	6.3.1.2	NS	NS	NS	NS	1.85003	NS	NS	NS	NS	NS	NS	NS	NS	NS
amino acid metabolism and transport	glycine biosynthesis	sarcosine oxidase	1.5.3.1	NS	NS	2.42737	NS	NS	NS	4.16438	NS	NS	1.8713	1.00666	NS	NS	NS
amino acid metabolism and transport	glycine biosynthesis	serine hydroxymethyltransferase	2.1.2.1	NS	NS	NS	1.84106	1.52411	NS	NS	NS	NS	NS	NS	NS	NS	NS
amino acid metabolism and transport	glycine cleavage system	aminomethyl-transferring glycine dehydrogenase gcvp	2.1.2.10	NS	NS	2.51427	NS	2.30589	NS	NS	NS	NS	NS	NS	NS	NS	NS
amino acid metabolism and transport	glycine cleavage system	glycine cleavage system aminomethyltransferase gcvt	2.1.2.10	NS	NS	NS	NS	2.10173	1.33486	NS	NS	NS	NS	NS	NS	NS	NS
amino acid metabolism and transport	glycine cleavage system	glycine cleavage system protein gcvh		NS	NS	NS	NS	2.71294	NS	NS	NS	NS	NS	NS	NS	NS	NS
amino acid metabolism and transport	glycine cleavage system: regulation	glycine cleavage system protein r		3.50493	NS	NS	NS	NS	NS	NS	4.67533	NS	NS	NS	NS	3.7	NS
amino acid metabolism and transport	histidine biosynthesis	atp phosphoribosyltransferase	2.4.2.17	NS	0.934536	1.23066	1.43136	NS	NS	NS	NS	NS	NS	NS	NS	NS	NS
amino acid metabolism and transport	histidine biosynthesis	histidinol-phosphate transaminase	2.6.1.9	1.64179	NS	NS	NS	1.51901	NS	NS	NS	NS	NS	NS	NS	NS	NS
amino acid metabolism and transport	histidine biosynthesis	phosphoribosyl-amp cyclohydrolase	3.5.4.19	NS	NS	NS	NS	NS	NS	NS	NS	NS	-1.27462	NS	NS	NS	NS
amino acid metabolism and transport	histidine degradation	histidine ammonia-lyase	4.3.1.3	NS	NS	NS	2.33731	NS	NS	NS	NS	NS	NS	NS	NS	NS	NS
amino acid metabolism and transport	histidine degradation	imidazolonepropionase	3.5.2.7	NS	NS	NS	1.83984	NS	NS	NS	NS	NS	NS	NS	NS	NS	NS
amino acid metabolism and transport	homocysteine biosynthesis	o-acetylhomoserine aminocarboxypropyltransferase	2.5.1.49	NS	1.04804	NS	NS	4.43972	NS	NS	NS	1.25767	NS	NS	NS	NS	NS
amino acid metabolism and transport	isoleucine biosynthesis	enamine deaminase rida	3.5.99.10	NS	1.91568	1.87772	1.59801	NS	NS	NS	NS	NS	1.52494	NS	NS	NS	NS
amino acid metabolism and transport	lysine_ threonine biosynthesis	aspartate-semialdehyde dehydrogenase	4.1.2.52	2.20017	-1.12447	NS	NS	NS	NS	NS	NS	NS	NS	NS	NS	NS	NS
amino acid metabolism and transport	lysine biosynthesis	4-hydroxy-tetrahydrodipicolinate synthase	2.7.2.4	NS	NS	NS	1.10526	NS	NS	NS	NS	NS	NS	NS	NS	NS	NS
amino acid metabolism and transport	lysine biosynthesis	aspartate kinase	1.2.1.11	NS	NS	0.870475	NS	NS	1.45432	NS	NS	NS	NS	NS	NS	NS	NS
amino acid metabolism and transport	methionine biosynthesis	5-methyltetrahydropteroyltriglutamate--homocysteine methyltransferase	2.1.1.13	NS	NS	NS	-5.62426	NS	NS	NS	NS	NS	NS	NS	NS	NS	NS
amino acid metabolism and transport	methionine degradation	methionine gamma-lyase	4.4.1.11	NS	NS	2.90334	NS	NS	NS	NS	NS	NS	NS	NS	NS	NS	NS
amino acid metabolism and transport	opp transporter	oligopeptide abc transporter substrate-binding protein oppa		NS	NS	NS	NS	NS	NS	1.56344	NS	NS	NS	NS	NS	NS	NS
amino acid metabolism and transport	ornithine biosynthesis	n-acetyl-gamma-glutamyl-phosphate reductase	1.2.1.38	NS	NS	1.25804	NS	NS	NS	NS	NS	NS	NS	NS	NS	NS	NS
amino acid metabolism and transport	proline biosynthesis	glutamate 5-kinase	2.7.2.11	NS	NS	2.89398	NS	1.93005	NS	NS	NS	NS	NS	NS	NS	NS	NS
amino acid metabolism and transport	selenocysteine biosynthesis	selenide, water dikinase seld		NS	1.93471	NS	NS	NS	NS	NS	NS	NS	NS	NS	NS	NS	NS
amino acid metabolism and transport	serine biosynthesis	d-3-phosphoglycerate dehydrogenase	1.1.1.95	NS	1.08112	-2.8472	NS	-3.72642	NS	NS	NS	NS	-3.67788	NS	NS	NS	NS
amino acid metabolism and transport	serine biosynthesis	phosphoserine phosphatase serb	3.1.3.3	NS	NS	NS	NS	1.50584	NS	NS	NS	NS	-1.04692	NS	NS	NS	NS
amino acid metabolism and transport	serine degradation	l-serine ammonia-lyase	4.3.1.17	2.31906	NS	NS	1.60804	1.61744	NS	NS	NS	NS	NS	NS	NS	NS	NS
amino acid metabolism and transport	threonine_methionine synthesis	homoserine dehydrogenase	2.7.1.39	NS	NS	4.4773	-3.20596	NS	NS	NS	NS	NS	3.72487	NS	NS	NS	NS
amino acid metabolism and transport	threonine biosynthesis	homoserine kinase	1.1.1.3	-1.103	NS	NS	NS	NS	NS	NS	NS	NS	NS	NS	NS	NS	NS
carbon compound and carbohydrate metabolism_ transport and storage	alcohol catabolism	iron-containing alcohol dehydrogenase	1.1.1.1	NS	-1.02946	NS	NS	NS	NS	NS	NS	NS	NS	NS	NS	NS	NS
carbon compound and carbohydrate metabolism_ transport and storage	alcohol catabolism	pqq-dependent dehydrogenase, methanol_ethanol family	1.1.2.8	NS	-2.23114	1.32856	NS	NS	NS	NS	NS	-2.17222	NS	NS	NS	NS	NS
carbon compound and carbohydrate metabolism_ transport and storage	aromatic compound degradation	dienelactone hydrolase	3.1.1.45	NS	-3.03071	NS	NS	NS	NS	NS	NS	NS	NS	NS	NS	NS	NS
carbon compound and carbohydrate metabolism_ transport and storage	aromatic compound degradation	oxaloacetate decarboxylase	4.1.1.112	NS	NS	NS	1.17211	NS	NS	NS	NS	NS	NS	NS	NS	NS	NS
carbon compound and carbohydrate metabolism_ transport and storage	aromatic compound degradation	paai family thioesterase	3.1.2.-	NS	NS	-1.13219	NS	NS	NS	NS	NS	NS	NS	NS	NS	NS	NS
carbon compound and carbohydrate metabolism_ transport and storage	carbon storage	1,4-alpha-glucan branching enzyme	2.4.1.18	NS	NS	NS	NS	NS	NS	NS	NS	NS	NS	NS	NS	1.49843	NS
carbon compound and carbohydrate metabolism_ transport and storage	carbon storage	glycogen synthase glga	2.4.1.21	NS	NS	NS	1.38022	NS	NS	NS	NS	NS	NS	NS	NS	NS	NS
carbon compound and carbohydrate metabolism_ transport and storage	carbon storage	phasin family protein		NS	NS	NS	NS	2.45626	NS	NS	NS	NS	NS	NS	NS	NS	NS
carbon compound and carbohydrate metabolism_ transport and storage	carbon storage	poly(r)-hydroxyalkanoic acid synthase	2.3.1.B2	-3.55324	NS	NS	2.05951	NS	3.31783	NS	-2.75323	NS	NS	NS	NS	NS	NS
carbon compound and carbohydrate metabolism_ transport and storage	carbon storage: regulation	carbon storage regulator csra		NS	NS	NS	NS	NS	NS	2.44269	NS	NS	NS	NS	NS	NS	NS
carbon compound and carbohydrate metabolism_ transport and storage	carboxylic acid metabolism	phosphate acetyltransferase	2.3.1.8	NS	2.16762	3.03124	NS	NS	NS	NS	NS	1.9458	NS	NS	NS	NS	NS
carbon compound and carbohydrate metabolism_ transport and storage	carboxylic acid transport	cation acetate symporter		NS	1.52658	NS	NS	NS	NS	NS	NS	NS	NS	NS	NS	NS	NS
carbon compound and carbohydrate metabolism_ transport and storage	glyoxylate and dicarboxylate metabolism	c4-dicarboxylate abc transporter		NS	1.68541	NS	NS	2.19716	NS	NS	NS	NS	NS	NS	NS	NS	NS
carbon compound and carbohydrate metabolism_ transport and storage	glyoxylate and dicarboxylate metabolism	c4-dicarboxylate abc transporter substrate-binding protein		NS	NS	NS	NS	1.16907	NS	NS	NS	NS	1.56732	NS	NS	NS	NS
carbon compound and carbohydrate metabolism_ transport and storage	isoprene degradation	aromatic ring-hydroxylating dioxygenase_ alkene reductase	1.14.13.69	3.39244	NS	NS	NS	NS	2.43565	NS	2.45163	NS	NS	NS	NS	NS	NS
carbon compound and carbohydrate metabolism_ transport and storage	organic compound metabolism	5-deoxy-glucuronate isomerase	5.3.1.30	NS	NS	NS	1.20828	NS	NS	NS	NS	NS	NS	NS	NS	NS	NS
carbon compound and carbohydrate metabolism_ transport and storage	polyol metabolism	glycerol kinase glpk	2.7.1.30	NS	NS	NS	1.62247	NS	NS	NS	NS	NS	NS	NS	NS	NS	NS
carbon compound and carbohydrate metabolism_ transport and storage	sugar and sugar derivative utilisation	alpha-amylase	3.2.1.1	NS	NS	NS	NS	NS	1.65773	NS	NS	NS	NS	NS	NS	NS	NS
carbon compound and carbohydrate metabolism_ transport and storage	sugar and sugar derivative utilisation	alpha-glucosidase	3.2.1.10	NS	NS	NS	-0.624818	NS	NS	NS	NS	NS	NS	NS	NS	NS	NS
carbon compound and carbohydrate metabolism_ transport and storage	sugar and sugar derivative utilisation	beta-galactosidase	3.2.1.23	NS	NS	NS	NS	NS	3.21669	NS	NS	NS	NS	NS	NS	NS	NS
carbon compound and carbohydrate metabolism_ transport and storage	sugar and sugar derivative utilisation	cyclomaltodextrin glucanotransferase	2.4.1.19	NS	NS	NS	NS	NS	NS	3.23593	NS	NS	NS	NS	NS	NS	NS
carbon compound and carbohydrate metabolism_ transport and storage	sugar and sugar derivative utilisation	d-threo-aldose 1-dehydrogenase	4.1.2.40	NS	NS	-4.64781	NS	NS	NS	NS	NS	NS	-3.05347	NS	NS	NS	NS
carbon compound and carbohydrate metabolism_ transport and storage	sugar and sugar derivative utilisation	glucan 1,4-alpha-glucosidase		NS	NS	NS	NS	NS	NS	NS	NS	NS	NS	NS	NS	-1.21378	NS
carbon compound and carbohydrate metabolism_ transport and storage	sugar and sugar derivative utilisation	hydrocarbon binding protein		NS	NS	3.77785	NS	NS	NS	NS	NS	NS	NS	NS	NS	NS	NS
carbon compound and carbohydrate metabolism_ transport and storage	sugar and sugar derivative utilisation	sugar abc transporter substrate-binding protein		NS	NS	NS	1.31549	NS	NS	NS	NS	NS	NS	NS	NS	NS	NS
carbon compound and carbohydrate metabolism_ transport and storage	transport	taxi family trap transporter solute-binding subunit		NS	NS	1.25107	NS	1.79368	NS	NS	NS	NS	NS	NS	NS	NS	NS
carbon compound and carbohydrate metabolism_ transport and storage	transport	trap transporter large permease		NS	NS	1.45244	NS	1.10498	NS	NS	NS	NS	NS	NS	NS	NS	NS
carbon compound and carbohydrate metabolism_ transport and storage	transport	trap transporter small permease subunit		NS	NS	1.45693	NS	NS	NS	NS	NS	NS	NS	NS	NS	NS	NS
carbon compound and carbohydrate metabolism_ transport and storage	transport	trap transporter substrate-binding protein		NS	1.33868	0.704248	NS	NS	NS	NS	NS	NS	0.946169	NS	NS	NS	NS
carbon compound and carbohydrate metabolism_ transport and storage	transport: pts system	pts n-acetylglucosamine transporter		NS	NS	NS	NS	NS	NS	2.16585	NS	NS	NS	NS	NS	NS	NS
carbon compound and carbohydrate metabolism_ transport and storage	tricarboxylate transport	tripartite tricarboxylate transporter substrate binding protein		NS	NS	-1.19677	NS	NS	NS	NS	NS	NS	NS	NS	NS	NS	NS
carbon compound and carbohydrate metabolism_ transport and storage	xenobiotic degradation	trz_atz family hydrolase		NS	NS	NS	2.69983	NS	NS	NS	NS	NS	NS	NS	NS	NS	NS
lipid metabolism and transport	acyl-coa metabolism	acyl-coa thioesterase	3.1.1.5/3.1.2.14/3.1.2.20	NS	2.38219	NS	NS	NS	NS	NS	NS	NS	NS	NS	NS	NS	NS
lipid metabolism and transport	butanoate metabolism	3-hydroxybutyryl-coa dehydratase	4.2.1.150	NS	-1.28379	NS	NS	NS	NS	NS	NS	NS	NS	NS	NS	NS	NS
lipid metabolism and transport	butanoate metabolism	phosphate butyryltransferase	2.3.1.19	NS	NS	2.05063	NS	NS	NS	NS	NS	NS	NS	NS	NS	NS	NS
lipid metabolism and transport	fatty acid biosynthesis	3-hydroxyacyl-(acyl-carrier-protein) dehydratase	4.2.1.59	NS	NS	3.03692	NS	NS	NS	NS	NS	NS	2.5358	NS	NS	NS	NS
lipid metabolism and transport	fatty acid biosynthesis	3-hydroxyacyl-acp dehydratase fabz	4.2.1.150	NS	NS	NS	1.54713	NS	NS	NS	NS	NS	NS	NS	NS	NS	NS
lipid metabolism and transport	fatty acid biosynthesis	3-hydroxydecanoyl-acp dehydratase		NS	NS	NS	NS	3.39031	NS	NS	NS	NS	NS	NS	4.39886	NS	NS
lipid metabolism and transport	fatty acid biosynthesis	3-oxoacyl-(acyl-carrier-protein) reductase	2.3.1.41	NS	NS	NS	NS	2.95656	NS	NS	NS	NS	NS	NS	3.3931	NS	NS
lipid metabolism and transport	fatty acid biosynthesis	acetyl_propionyl_methylcrotonyl-coa carboxylase		NS	NS	NS	NS	NS	1.75999	NS	NS	NS	NS	NS	NS	NS	NS
lipid metabolism and transport	fatty acid biosynthesis	acetyl-coa carboxylase biotin carboxyl carrier protein	6.4.1.2	NS	NS	NS	NS	NS	NS	1.44014	NS	NS	2.04568	NS	NS	NS	NS
lipid metabolism and transport	fatty acid biosynthesis	acetyl-coa carboxylase carboxyl transferase subunit alpha	6.4.1.2	NS	2.01057	NS	NS	NS	1.36691	NS	NS	1.67224	NS	NS	NS	NS	NS
lipid metabolism and transport	fatty acid biosynthesis	acp s-malonyltransferase	2.3.1.39	NS	NS	-1.94021	0.969543	NS	1.13815	NS	NS	NS	NS	2.05645	NS	NS	NS
lipid metabolism and transport	fatty acid biosynthesis	acyl carrier protein		1.3294	NS	5.14961	NS	NS	NS	NS	3.70844	NS	2.58428	NS	NS	NS	NS
lipid metabolism and transport	fatty acid biosynthesis	fatty acid synthesis protein		NS	NS	NS	2.20888	NS	NS	NS	NS	NS	NS	NS	NS	NS	NS
lipid metabolism and transport	fatty acids: ß-oxidation	acyl-coa dehydrogenase	1.3.8.8	NS	NS	NS	1.25565	NS	-0.915852	NS	NS	NS	NS	NS	NS	-1.17291	NS
lipid metabolism and transport	fatty acids: ß-oxidation	enoyl-coa hydratase_isomerase	5.3.3.8	NS	NS	NS	NS	-2.73141	NS	NS	NS	NS	NS	NS	NS	NS	NS
lipid metabolism and transport	fatty acids: ß-oxidation	long-chain fatty acid--coa ligase	6.2.1.3	NS	NS	1.02157	NS	NS	NS	NS	NS	NS	NS	NS	NS	NS	NS
lipid metabolism and transport	fatty acids: ß-oxidation	nadph-dependent 2,4-dienoyl-coa reductase	1.3.1.34	NS	NS	3.63291	NS	NS	NS	NS	NS	NS	NS	NS	NS	NS	NS
lipid metabolism and transport	fatty acids: ß-oxidation (aerobic)	acetyl-coa c-acyltransferase	2.3.1.9	1.34587	NS	NS	NS	NS	NS	NS	NS	NS	NS	NS	NS	NS	NS
lipid metabolism and transport	fatty acids: ß-oxidation (aerobic)	fatty acid oxidation complex subunit fadb	2.3.1.16	NS	NS	1.13883	NS	NS	2.48528	NS	NS	NS	NS	NS	NS	2.62445	NS
lipid metabolism and transport	inositol metabolism	3d-(3,5_4)-trihydroxycyclohexane-1,2-dione acylhydrolase (decyclizing)	3.7.1.22	NS	NS	NS	1.56015	NS	NS	NS	NS	NS	NS	NS	NS	NS	NS
lipid metabolism and transport	phospholipid biosynthesis	acyl-acp--phospholipid o-acyltransferase	6.2.1.20	NS	-1.59864	-1.23995	NS	NS	NS	NS	NS	NS	NS	NS	NS	NS	NS
lipid metabolism and transport	phospholipid biosynthesis	cardiolipin synthase	2.7.8.41	NS	NS	2.84068	NS	NS	NS	NS	NS	NS	NS	NS	NS	NS	NS
lipid metabolism and transport	phospholipid biosynthesis	cdp-diacylglycerol--glycerol-3-phosphate 3-phosphatidyltransferase	2.7.8.5	NS	-0.874388	NS	NS	NS	NS	NS	NS	NS	NS	NS	NS	NS	NS
lipid metabolism and transport	phospholipid biosynthesis	cdp-diacylglycerol--serine o-phosphatidyltransferase	2.7.8.8	NS	-1.71936	NS	NS	NS	NS	NS	NS	NS	NS	NS	NS	NS	NS
lipid metabolism and transport	phospholipid biosynthesis	nad(p)h-dependent glycerol-3-phosphate dehydrogenase	1.1.1.94	NS	NS	1.24079	NS	NS	NS	NS	NS	NS	NS	1.66778	NS	NS	NS
lipid metabolism and transport	phospholipid biosynthesis	phosphate acyl transferase plsx	2.3.1.274	NS	NS	NS	NS	2.67023	NS	NS	NS	NS	NS	NS	NS	NS	NS
lipid metabolism and transport	phospholipid biosynthesis	phosphatidate cytidylyltransferase	2.7.7.41	NS	NS	2.60914	NS	NS	NS	NS	NS	NS	NS	NS	NS	NS	NS
lipid metabolism and transport	propanoate metabolism_2 methycitrate cycle	2-methylcitrate synthase	2.3.3.5	NS	1.37141	NS	NS	NS	NS	NS	NS	1.3579	NS	NS	NS	NS	NS
lipid metabolism and transport	propanoate metabolism_2 methycitrate cycle	acetoacetyl-coa reductase	1.1.1.36	NS	NS	NS	NS	2.14962	3.46026	NS	NS	NS	NS	NS	NS	3.31152	NS
lipid metabolism and transport	propanoate metabolism_2 methycitrate cycle	acryloyl-coa reductase	1.3.1.95	NS	1.37452	NS	NS	NS	NS	NS	NS	NS	NS	NS	NS	NS	NS
lipid metabolism and transport	propanoate metabolism_2 methycitrate cycle	bifunctional aconitate hydratase 2_2-methylisocitrate dehydratase	4.2.1.99	NS	NS	2.53221	NS	1.70832	NS	NS	NS	NS	NS	NS	3.07409	NS	NS
lipid metabolism and transport	propanoate metabolism_2 methycitrate cycle	coa-acylating methylmalonate-semialdehyde dehydrogenase	1.2.1.27	2.15382	NS	-2.94632	NS	1.62612	1.61308	NS	NS	NS	-2.53053	NS	NS	NS	NS
lipid metabolism and transport	propanoate metabolism_2 methycitrate cycle	fe_s-dependent 2-methylisocitrate dehydratase acnd	4.2.1.117	NS	NS	2.73979	NS	NS	NS	NS	2.8647	NS	NS	NS	NS	NS	NS
lipid metabolism and transport	propanoate metabolism_2 methycitrate cycle	methylisocitrate lyase	4.1.3.30	NS	2.89973	1.89197	NS	NS	2.66593	NS	NS	1.5329	NS	NS	NS	2.16647	NS
lipid metabolism and transport	propanoate metabolism_2 methycitrate cycle	propionyl-coa synthetase	6.2.1.17	NS	NS	NS	NS	1.20023	NS	NS	NS	NS	NS	NS	NS	NS	NS
nitrogen compound metabolism	alkylnitronate degradation	nitronate monooxygenase	1.13.12.16	-1.06874	NS	NS	NS	NS	NS	NS	NS	NS	NS	NS	NS	NS	NS
nitrogen compound metabolism	amine and polyamine metabolism: regulation	glxa family transcriptional regulator	4.1.1.96	1.18319	NS	NS	NS	NS	NS	NS	NS	NS	NS	NS	NS	NS	NS
nitrogen compound metabolism	amine and polyamine metabolism and transport	carboxynorspermidine decarboxylase		NS	0.933349	NS	NS	NS	NS	NS	NS	NS	NS	NS	NS	NS	NS
nitrogen compound metabolism	amine and polyamine metabolism and transport	methylamine utilization protein maug		NS	-1.24065	NS	NS	NS	NS	NS	NS	NS	NS	NS	NS	NS	NS
nitrogen compound metabolism	amine and polyamine metabolism and transport	putrescine abc exporter sapc		NS	NS	NS	NS	NS	1.52929	NS	NS	NS	NS	NS	NS	NS	NS
nitrogen compound metabolism	amine and polyamine metabolism and transport	putrescine abc transporter, periplasmic putrescine-binding protein		NS	NS	NS	1.92848	NS	NS	NS	NS	NS	NS	NS	NS	NS	NS
nitrogen compound metabolism	cyanate_ carbonate degradation	carbonic anhydrase	4.2.1.1	NS	NS	1.43444	NS	NS	NS	NS	NS	NS	NS	NS	NS	NS	NS
nitrogen compound metabolism	denitrification	cytochrome cd1 nitrite reductase	1.7.2.1	NS	2.3676	NS	NS	NS	NS	NS	NS	NS	NS	NS	NS	NS	NS
nitrogen compound metabolism	dissimilatory nitrate reduction	nitrate reductase napa_b	1.9.6.1	NS	1.25297	2.78662	1.37492	NS	NS	NS	NS	NS	2.90881	NS	NS	NS	NS
nitrogen compound metabolism	hydroxylamine utilisation	hydroxylamine reductase	1.7.99.1	NS	1.46014	NS	NS	NS	NS	NS	NS	NS	NS	NS	NS	NS	NS
nitrogen compound metabolism	l-carnitine respiration	carnitine dehydratase	2.8.3.21	NS	NS	NS	1.19718	NS	NS	NS	NS	NS	NS	NS	NS	NS	NS
nitrogen compound metabolism	l-carnitine respiration	electron transfer flavoprotein fixa_b		-1.41392	NS	NS	NS	1.78964	1.9022	NS	NS	NS	NS	NS	NS	NS	NS
nitrogen compound metabolism	nitrate reduction	nitric oxide reductase	1.7.2.5	2.51603	2.48755	NS	NS	NS	NS	NS	NS	NS	NS	NS	NS	NS	NS
nitrogen compound metabolism	nitrate reduction	nitric oxide reductase large subunit	1.7.2.5	NS	-1.3356	NS	NS	NS	NS	NS	NS	NS	NS	NS	NS	NS	NS
nitrogen compound metabolism	nitrate reduction (denitrification)	nitrous oxide reductase	1.7.2.4	1.87323	NS	2.7338	NS	NS	NS	NS	NS	NS	NS	NS	NS	NS	NS
nitrogen compound metabolism	nitrogen fixation	fixh family protein		NS	2.40276	NS	NS	NS	NS	NS	NS	NS	NS	NS	NS	NS	NS
nitrogen compound metabolism	nitrogen fixation	rnfh family protein		NS	NS	1.82216	NS	NS	NS	NS	NS	NS	NS	NS	NS	NS	NS
nitrogen compound metabolism	nitrogen metabolism: regulation	(protein-pii) uridylyltransferase glnd		1.52409	NS	NS	NS	NS	NS	NS	NS	NS	NS	NS	NS	NS	NS
nitrogen compound metabolism	nitrogen metabolism regulation	p-ii family nitrogen regulator		NS	1.14127	3.52255	3.25474	NS	NS	NS	NS	NS	NS	NS	NS	NS	NS
nitrogen compound metabolism	nitrogen metabolism regulation	pts iia-like nitrogen regulatory protein ptsn	2.7.7.59	NS	NS	NS	1.61479	NS	NS	NS	2.23967	NS	NS	NS	NS	NS	-0.749374
nitrogen compound metabolism	nitrous oxide reduction: regulation	regulatory protein nosr		3.07961	NS	NS	NS	NS	NS	NS	NS	NS	NS	NS	NS	NS	NS
precursor metabolite and energy production and conversion	dissimilatory nitrate reduction	ubiquinol-cytochrome c reductase iron-sulfur subunit		NS	NS	NS	1.48374	-2.6704	NS	NS	NS	NS	NS	NS	NS	NS	NS
precursor metabolite and energy production and conversion	electron transfer	bifunctional proline dehydrogenase_l-glutamate gamma-semialdehyde dehydrogenase puta	1.5.5.2/1.2.1.88	-1.19155	NS	NS	NS	NS	NS	NS	NS	NS	NS	NS	NS	NS	NS
precursor metabolite and energy production and conversion	electron transfer	cytochrome b		NS	NS	NS	NS	NS	NS	NS	NS	NS	3.22743	NS	NS	NS	NS
precursor metabolite and energy production and conversion	electron transfer	cytochrome c		NS	0.605476	NS	-1.20021	NS	NS	NS	NS	0.879914	NS	NS	NS	NS	NS
precursor metabolite and energy production and conversion	electron transfer	cytochrome c1		3.53751	NS	NS	NS	NS	NS	NS	NS	NS	NS	NS	NS	-1.1453	NS
precursor metabolite and energy production and conversion	electron transfer	cytochrome c4		NS	NS	NS	1.79956	NS	1.07158	NS	NS	NS	NS	NS	NS	NS	NS
precursor metabolite and energy production and conversion	electron transfer	cytochrome c5		NS	NS	NS	2.00393	NS	1.48152	NS	NS	NS	NS	NS	NS	NS	NS
precursor metabolite and energy production and conversion	electron transfer	electron transport complex		NS	NS	NS	-0.816886	NS	NS	NS	NS	NS	NS	NS	NS	NS	NS
precursor metabolite and energy production and conversion	electron transfer	hybrid-cluster nad(p)-dependent oxidoreductase		NS	NS	NS	-1.85204	2.24164	NS	NS	NS	NS	NS	-2.3392	NS	NS	NS
precursor metabolite and energy production and conversion	gluconeogenesis	fructose-1,6-bisphosphatase	3.1.3.11	NS	NS	NS	NS	NS	2.23904	NS	NS	NS	NS	NS	NS	NS	NS
precursor metabolite and energy production and conversion	gluconeogenesis	phosphoenolpyruvate carboxykinase	4.1.1.49	NS	NS	3.08168	NS	-1.24499	NS	1.1971	NS	NS	NS	NS	NS	NS	NS
precursor metabolite and energy production and conversion	gluconeogenesis	phosphoenolpyruvate synthase	2.7.9.2	NS	NS	NS	NS	2.24841	NS	NS	NS	NS	NS	NS	NS	1.75145	NS
precursor metabolite and energy production and conversion	gluconeogenesis	phosphoglycerate kinase	2.7.2.3	NS	NS	NS	NS	NS	1.66526	NS	NS	NS	NS	NS	NS	NS	NS
precursor metabolite and energy production and conversion	glycolysis_ gluconeogenesis	fructose-bisphosphate aldolase	4.1.2.13	NS	NS	3.42858	NS	NS	NS	NS	NS	NS	3.23787	NS	NS	NS	NS
precursor metabolite and energy production and conversion	glycolysis_ gluconeogenesis	glyceraldehyde 3-phosphate dehydrogenase	1.2.1.12	1.81556	1.30876	1.4249	-1.02179	NS	NS	1.3781	NS	NS	NS	NS	NS	NS	NS
precursor metabolite and energy production and conversion	glycolysis_ gluconeogenesis	phosphopyruvate hydratase	4.2.1.11	NS	NS	NS	NS	2.04478	NS	NS	NS	NS	NS	NS	NS	NS	NS
precursor metabolite and energy production and conversion	glycolysis_ gluconeogenesis	pyruvate kinase	2.7.1.40	NS	1.47508	NS	NS	NS	NS	NS	NS	NS	NS	NS	NS	NS	NS
precursor metabolite and energy production and conversion	glycolysis_ gluconeogenesis	triose-phosphate isomerase	5.3.1.1	NS	NS	NS	2.29628	3.72719	1.65765	1.46956	NS	NS	NS	NS	NS	NS	NS
precursor metabolite and energy production and conversion	glyoxylate shunt	isocitrate lyase	4.1.3.1	NS	NS	NS	NS	3.9589	NS	NS	NS	NS	NS	NS	NS	NS	NS
precursor metabolite and energy production and conversion	glyoxylate shunt	malate synthase	2.3.3.9	NS	NS	NS	NS	1.28217	NS	NS	NS	NS	NS	NS	NS	NS	NS
precursor metabolite and energy production and conversion	hydrogen oxidation	hydrogenase expression_formation protein		NS	NS	NS	NS	NS	NS	NS	NS	NS	-1.13561	NS	NS	NS	NS
precursor metabolite and energy production and conversion	nitrate respiration	formate dehydrogenase	1.17.5.3	-1.74403	2.08809	NS	NS	1.36004	NS	NS	-2.14594	1.80761	NS	NS	NS	NS	NS
precursor metabolite and energy production and conversion	oxidative phosphorylation	atp synthase	7.1.2.2	3.88803	1.67673	1.43979	3.05307	1.58838	NS	NS	3.23279	1.10059	1.27529	3.09342	NS	NS	NS
precursor metabolite and energy production and conversion	pentose phosphate pathway	deoxyribose-phosphate aldolase	4.1.2.4	NS	NS	NS	1.00491	NS	NS	1.67482	NS	NS	NS	NS	NS	NS	NS
precursor metabolite and energy production and conversion	pentose phosphate pathway	glucose-6-phosphate 1-dehydrogenase	1.1.1.49	NS	NS	NS	NS	NS	2.31509	NS	NS	NS	NS	NS	NS	NS	NS
precursor metabolite and energy production and conversion	pentose phosphate pathway	nadp-dependent phosphogluconate dehydrogenase	3.1.1.351	NS	NS	NS	1.76422	NS	NS	NS	NS	NS	NS	NS	NS	NS	NS
precursor metabolite and energy production and conversion	pentose phosphate pathway	ribose-5-phosphate isomerase	5.3.1.6	NS	NS	3.14722	NS	NS	3.69096	NS	NS	NS	NS	NS	NS	NS	NS
precursor metabolite and energy production and conversion	pentose phosphate pathway	transaldolase	1.3.1.38	NS	NS	NS	NS	NS	NS	1.75281	NS	NS	NS	NS	NS	NS	NS
precursor metabolite and energy production and conversion	prpp biosynthesis	ribose-phosphate diphosphokinase	2.7.6.1	NS	NS	NS	NS	NS	1.8947	2.10644	1.81449	NS	NS	NS	NS	1.71597	NS
precursor metabolite and energy production and conversion	pyruvate metabolism	acetate--coa ligase	6.2.1.1	NS	NS	NS	NS	NS	1.33495	NS	NS	NS	NS	NS	NS	NS	NS
precursor metabolite and energy production and conversion	pyruvate metabolism	dihydrolipoyl dehydrogenase	1.8.1.4	NS	NS	1.39151	2.07506	2.02836	1.8278	NS	NS	NS	NS	1.95779	NS	0.960592	NS
precursor metabolite and energy production and conversion	pyruvate metabolism	l-lactate dehydrogenase		NS	NS	1.73669	1.46428	NS	NS	NS	NS	NS	NS	NS	NS	NS	NS
precursor metabolite and energy production and conversion	pyruvate metabolism	l-lactate permease		NS	NS	NS	NS	NS	-0.959611	NS	NS	NS	NS	NS	NS	NS	NS
precursor metabolite and energy production and conversion	pyruvate metabolism	lactate utilization protein		NS	-1.93011	NS	NS	NS	NS	NS	NS	NS	NS	NS	NS	NS	NS
precursor metabolite and energy production and conversion	pyruvate metabolism	malate dehydrogenase	1.1.1.39	NS	NS	1.40614	-1.24331	NS	NS	NS	NS	NS	1.15578	NS	NS	NS	NS
precursor metabolite and energy production and conversion	pyruvate metabolism	pyruvate dehydrogenase complex	1.2.1.104	NS	NS	NS	1.21525	1.50403	NS	NS	NS	NS	NS	NS	NS	NS	NS
precursor metabolite and energy production and conversion	respiratory electron transfer	cytochrome-c oxidase, cbb3-type		2.64935	2.35756	2.2598	1.49883	NS	NS	NS	2.70589	2.45507	2.4613	NS	NS	NS	NS
precursor metabolite and energy production and conversion	respiratory electron transfer	cytochrome bc complex		NS	NS	NS	0.837916	1.76186	NS	NS	NS	NS	NS	NS	NS	NS	NS
precursor metabolite and energy production and conversion	respiratory electron transfer	cytochrome c oxidase accessory protein ccog		NS	-1.23607	NS	NS	NS	NS	NS	NS	NS	NS	NS	NS	NS	NS
precursor metabolite and energy production and conversion	respiratory electron transfer	cytochrome c oxidase subunit ccon	7.1.1.9	NS	NS	NS	NS	NS	4.19051	NS	NS	NS	NS	NS	NS	3.12805	NS
precursor metabolite and energy production and conversion	respiratory electron transfer	electron transfer flavoprotein-ubiquinone oxidoreductase		NS	NS	NS	NS	1.65734	NS	NS	NS	NS	NS	NS	NS	NS	NS
precursor metabolite and energy production and conversion	respiratory electron transfer	na(+)-translocating nadh-quinone reductase	7.2.1.1	NS	NS	0.703614	NS	NS	NS	NS	NS	NS	NS	NS	NS	NS	NS
precursor metabolite and energy production and conversion	respiratory electron transfer	na+-translocating ferredoxin:nad+ oxidoreductase complex		NS	NS	NS	NS	-0.923252	NS	NS	NS	NS	NS	NS	NS	NS	NS
precursor metabolite and energy production and conversion	respiratory electron transfer	nadh-quinone oxidoreductase	1.6.5.2	NS	-1.84544	1.61999	1.75881	NS	NS	NS	NS	-2.29219	NS	NS	NS	NS	NS
precursor metabolite and energy production and conversion	tca cycle	2-oxoglutarate dehydrogenase	1.2.1.105	NS	NS	NS	-1.59673	NS	NS	NS	NS	NS	NS	-1.50112	NS	NS	NS
precursor metabolite and energy production and conversion	tca cycle	2-oxoglutarate synthase	1.2.7.3	NS	0.856505	NS	NS	NS	NS	NS	NS	NS	NS	NS	NS	NS	NS
precursor metabolite and energy production and conversion	tca cycle	aconitate hydratase	4.2.1.3	NS	NS	NS	NS	NS	NS	NS	NS	NS	NS	NS	2.29187	NS	NS
precursor metabolite and energy production and conversion	tca cycle	citrate synthase	2.3.3.1	2.3952	-1.53944	0.794084	NS	1.92836	NS	NS	2.76323	-2.71419	NS	NS	NS	NS	NS
precursor metabolite and energy production and conversion	tca cycle	fumarate hydratase	4.2.1.2	NS	NS	1.61088	0.985807	NS	NS	NS	NS	NS	NS	NS	NS	NS	NS
precursor metabolite and energy production and conversion	tca cycle	nadp-dependent isocitrate dehydrogenase	1.1.1.42	1.35004	NS	NS	NS	NS	NS	NS	NS	1.54112	NS	NS	NS	NS	NS
precursor metabolite and energy production and conversion	tca cycle	succinate--coa ligase	1.3.5.1	NS	-1.4153	2.50462	2.14334	NS	NS	NS	NS	NS	2.6279	2.40773	NS	NS	NS
precursor metabolite and energy production and conversion	tca cycle	succinate dehydrogenase	6.2.1.5	NS	NS	NS	0.905091	NS	NS	NS	NS	NS	NS	NS	NS	NS	NS
sulfur compound metabolism	assimilatory sulfate reduction	adenylyl-sulfate kinase	2.7.1.25	NS	NS	NS	NS	NS	-0.828559	NS	NS	NS	NS	NS	NS	NS	NS
sulfur compound metabolism	assimilatory sulfate reduction	sulfite reductase (ferrredoxin)	1.8.7.1	NS	-0.633654	NS	NS	NS	NS	NS	NS	-0.779394	NS	NS	NS	NS	NS
sulfur compound metabolism	d-cysteine metabolism	d-cysteine desulfhydrase	4.4.1.15	NS	NS	3.53594	NS	NS	NS	NS	NS	NS	NS	NS	NS	NS	NS
sulfur compound metabolism	sulfate assimilation	sulfate adenylyltransferase	2.7.7.4	NS	NS	NS	NS	NS	NS	NS	NS	NS	NS	1.06428	NS	NS	NS
sulfur compound metabolism	sulfate reduction	sulfite oxidase	1.8.3.1	NS	1.11936	NS	NS	NS	NS	NS	NS	NS	NS	NS	NS	NS	NS
sulfur compound metabolism	sulfate transport	sulfate transporter cysz		-1.10615	NS	NS	NS	NS	NS	NS	NS	NS	NS	NS	NS	NS	NS
sulfur compound metabolism	sulfate transport	sulp family inorganic anion transporter: sulfate transporter		-0.887319	NS	NS	-2.74148	NS	NS	NS	NS	-1.34533	NS	NS	NS	NS	NS
sulfur compound metabolism	taurine catabolism	sulfoacetaldehyde acetyltransferase	2.3.3.15	NS	NS	4.82897	NS	NS	NS	NS	NS	NS	6.00554	NS	NS	NS	NS
sulfur compound metabolism	thiosulfate oxidation	sulfur oxidation c-type cytochrome soxax	2.8.5.2	1.71233	NS	NS	NS	NS	NS	NS	NS	NS	NS	NS	NS	NS	NS
