## Supplementary Table 9 for "A core of functional complementary bacteria infects oysters in Pacific Oyster Mortality Syndrome"

### Sheet: TableS9
Supplementary Table 9. Differentially expressed functions in the seven bacterial genera from selected categories potentially important for successful colonization (adhesion, cell defense, metal homeostasis, redox homeostasis and oxidative stress response, stress response, and virulence/ fitness). Based on quantitative data presented in Supplementary Table 7.
			Atlantic							Mediterranean
Category	Subcategory	Function	Amphritea	Arcobacter	Marinobacterium	Marinomonas	Oceanospirillum	Pseudoalteromonas	Vibrio	Amphritea	Arcobacter	Marinobacterium	Marinomonas	Oceanospirillum	Pseudoalteromonas	Vibrio
adhesion	type iv pilus	prepilin peptidase	NS	3.87901	NS	NS	NS	NS	NS	NS	NS	NS	NS	NS	NS	NS
adhesion	type iv pilus	type iv pilin PilA	NS	NS	NS	NS	NS	1.33108	NS	NS	NS	NS	NS	NS	NS	NS
adhesion	type iv pilus	type iv pilus assembly protein PilM	NS	NS	-1.11289	NS	NS	NS	NS	NS	NS	NS	NS	NS	NS	NS
adhesion	type iv pilus	type iv pilus assembly protein PilM	NS	NS	NS	NS	NS	-2.3922	NS	NS	NS	NS	NS	NS	NS	NS
adhesion	type iv pilus	type iv pilus assembly protein PilO	NS	NS	-1.06806	NS	NS	NS	NS	NS	NS	NS	NS	NS	NS	NS
cell defense	antimicrobial peptide resistance	UDP-4-amino-4-deoxy-L-arabinose aminotransferase	NS	-0.864029	NS	NS	NS	NS	NS	NS	-1.0745	NS	NS	NS	NS	NS
cell defense	cyanide detoxification	rhodanese-related sulfurtransferase	NS	-0.667653	2.12719	NS	NS	NS	NS	NS	-1.04309	2.01739	NS	NS	NS	NS
cell defense	drug resistance	multidrug transporter	NS	NS	NS	NS	NS	NS	2.20704	NS	NS	NS	NS	NS	NS	-0.7561
cell defense	drug resistance	outer membrane channel protein Tolc	NS	NS	NS	0.846414	NS	NS	NS	1.88355	NS	NS	NS	NS	NS	NS
cell defense	drug resistance	RND family transporter	NS	NS	NS	2.5718	NS	NS	NS	NS	NS	NS	NS	NS	NS	NS
cell defense	formaldehyde detoxification	formaldehyde dehydrogenase, glutathione-independent	2.86971	NS	NS	1.63946	2.47896	NS	NS	3.03192	NS	NS	1.91614	2.14311	NS	NS
cell defense	formaldehyde detoxification	s-(hydroxymethyl)glutathione dehydrogenase_class III alcohol dehydrogenase	NS	NS	1.28421	NS	NS	NS	NS	NS	NS	NS	NS	NS	NS	NS
cell defense	nitrocompound detoxification	nitroreductase	NS	NS	-1.19931	NS	NS	NS	NS	NS	NS	NS	NS	NS	NS	NS
metal homeostasis	cu2+	copper-translocating P-type Atpase	NS	NS	NS	3.51619	NS	NS	NS	NS	NS	NS	NS	NS	NS	NS
metal homeostasis	cu2+	TonB-dependent copper receptor	NS	NS	NS	-0.980477	NS	NS	NS	NS	NS	NS	NS	NS	NS	NS
metal homeostasis	iron	imelysin	NS	NS	3.08942	NS	NS	NS	NS	NS	NS	NS	NS	NS	NS	NS
metal homeostasis	iron import	Fe(3+) abc transporter substrate-binding protein	NS	2.43285	NS	1.0407	NS	1.47956	NS	NS	NS	NS	NS	NS	NS	NS
metal homeostasis	iron import	iron chelate uptake abc transporter family permease subunit	NS	NS	NS	NS	-0.883818	NS	NS	NS	NS	NS	NS	NS	NS	NS
metal homeostasis	iron import	TonB-dependent siderophore receptor	NS	-1.50553	NS	NS	NS	NS	NS	NS	NS	NS	NS	NS	NS	NS
metal homeostasis	iron import: regulation	ferric iron uptake transcriptional regulator Fur	2.1419	NS	NS	NS	NS	NS	NS	2.4457	NS	1.5758	NS	NS	NS	NS
metal homeostasis	iron storage	non-heme ferritin	NS	NS	NS	NS	2.35813	NS	NS	NS	NS	NS	NS	3.14549	NS	NS
metal homeostasis	iron: siderophore production	isochorismate synthase	NS	NS	NS	1.75765	NS	NS	NS	NS	NS	NS	NS	NS	NS	NS
metal homeostasis	Ni2+ transport	ABC-type nickel_cobalt efflux system, permease component rcna	NS	NS	NS	-0.934674	NS	NS	NS	NS	NS	NS	-0.0504898	NS	NS	NS
metal homeostasis	tellurium resistance	Terb family tellurite resistance protein	NS	NS	NS	-0.892102	NS	NS	NS	NS	NS	NS	0.359599	NS	NS	NS
redox homeostasis and oxidative stress	cell redox homeostasis	glutaredoxin GrxA	NS	NS	1.83557	NS	NS	NS	NS	NS	NS	NS	NS	NS	NS	NS
redox homeostasis and oxidative stress	cell redox homeostasis	glutathione-disulfide reductase	2.99034	NS	NS	NS	NS	NS	NS	NS	NS	NS	NS	NS	NS	NS
redox homeostasis and oxidative stress	cell redox homeostasis	redox-regulated atpase Ychf	NS	NS	NS	NS	NS	NS	NS	NS	0.834243	NS	NS	NS	-1.22383	NS
redox homeostasis and oxidative stress	cell redox homeostasis	soluble pyridine nucleotide transhydrogenase	NS	NS	NS	NS	NS	2.8572	NS	NS	NS	NS	NS	NS	3.62297	NS
redox homeostasis and oxidative stress	cell redox homeostasis	soluble pyridine nucleotide-disulfide oxidoreductase	NS	3.05765	NS	1.0683	NS	NS	NS	NS	NS	NS	NS	NS	NS	NS
redox homeostasis and oxidative stress	cell redox homeostasis	thioredoxin	NS	-1.88249	2.5716	NS	NS	NS	NS	NS	NS	NS	NS	NS	NS	NS
redox homeostasis and oxidative stress	cell redox homeostasis	thioredoxin TrxA	-4.33181	NS	-2.39058	NS	NS	NS	NS	-3.77008	NS	NS	NS	NS	NS	NS
redox homeostasis and oxidative stress	cell redox homeostasis	thioredoxin-disulfide reductase TrxB	NS	NS	NS	NS	NS	1.1939	NS	NS	NS	NS	NS	NS	NS	NS
redox homeostasis and oxidative stress	glutathione metabolism	glutathionylspermidine synthase	NS	NS	NS	NS	NS	NS	NS	NS	-0.964725	NS	NS	NS	NS	NS
redox homeostasis and oxidative stress	oxidative stress	alkyl hydroperoxide reductase	2.69459	NS	NS	NS	NS	NS	NS	NS	NS	NS	NS	NS	NS	NS
redox homeostasis and oxidative stress	oxidative stress	peroxidase	NS	1.83269	NS	NS	NS	NS	NS	NS	NS	NS	NS	NS	NS	NS
redox homeostasis and oxidative stress	oxidative stress	superoxide dismutase	NS	NS	NS	NS	NS	-2.22072	NS	NS	NS	NS	NS	NS	-3.2652	NS
redox homeostasis and oxidative stress	oxidative stress	superoxide dismutase (Fe)	4.58835	NS	NS	NS	NS	NS	NS	NS	NS	NS	NS	NS	NS	NS
redox homeostasis and oxidative stress	oxidative stress	thiol peroxidase	NS	NS	NS	2.47366	NS	NS	NS	NS	NS	NS	NS	NS	NS	NS
redox homeostasis and oxidative stress	oxidative stress	thioredoxin-dependent thiol peroxidase Bcp	NS	NS	NS	1.99014	NS	NS	NS	NS	NS	NS	2.13183	NS	NS	NS
redox homeostasis and oxidative stress	oxidative stress: fe-s cluster assembly	cysteine desulfurase SufS	NS	NS	1.81068	NS	NS	NS	NS	NS	-0.91405	NS	NS	NS	NS	NS
redox homeostasis and oxidative stress	oxidative stress: fe-s cluster assembly	Fe-S cluster assembly protein SufB	NS	1.11106	NS	NS	NS	NS	NS	NS	NS	NS	NS	NS	NS	NS
redox homeostasis and oxidative stress	oxidative stress: protein repair	peptide-methionine (s)-s-oxide reductase MsrA	NS	NS	NS	NS	NS	NS	NS	NS	-0.748318	NS	NS	NS	NS	NS
redox homeostasis and oxidative stress	redox cofactor	flavodoxin FldA	NS	NS	NS	NS	NS	1.75708	NS	NS	NS	NS	NS	NS	NS	NS
stress response	acid stress	transcriptional regulator BolA	NS	NS	1.32027	NS	NS	NS	NS	NS	NS	NS	NS	NS	NS	NS
stress response	cold shock	cold shock domain-containing protein	NS	NS	2.40147	NS	NS	NS	NS	NS	NS	NS	NS	NS	NS	NS
stress response	cold shock	cold shock domain-containing protein CspD	NS	NS	4.0067	NS	NS	NS	NS	NS	NS	NS	NS	NS	NS	NS
stress response	cold shock	cold shock protein CspC	NS	5.51968	2.95805	3.14191	1.57615	NS	2.5729	NS	4.85362	NS	3.58037	2.78137	NS	2.71866
stress response	cold shock	cold-shock protein	4.21075	NS	NS	1.74732	NS	NS	NS	4.73956	NS	NS	NS	NS	NS	NS
stress response	extracytoplasmic stress: regulation	RNA polymerase sigma factor RpoE	2.78246	NS	NS	NS	NS	NS	NS	NS	NS	NS	NS	NS	NS	NS
stress response	extracytoplasmic stress: signal transduction	Rip metalloprotease RseP	NS	-1.3504	NS	NS	NS	NS	NS	NS	NS	NS	NS	NS	NS	NS
stress response	heat shock	heat shock regulator HrcA	NS	-0.915056	NS	NS	NS	NS	NS	NS	NS	NS	NS	NS	NS	NS
stress response	heat shock	heat-shock protein	NS	2.09363	NS	NS	NS	NS	NS	NS	NS	NS	NS	NS	NS	NS
stress response	heat-shock response: regulation	RNA polymerase sigma factor RpoH	NS	NS	NS	1.55183	NS	NS	NS	NS	NS	NS	NS	NS	NS	NS
stress response	osmotic shock	betaine-aldehyde dehydrogenase	NS	NS	-3.79794	NS	NS	NS	NS	NS	NS	NS	NS	NS	NS	NS
stress response	osmotic shock	choline dehydrogenase	NS	NS	NS	NS	2.05132	NS	NS	NS	NS	NS	NS	NS	NS	NS
stress response	osmotic shock	dimethylglycine demethylation protein DgcA	NS	NS	NS	NS	4.15745	NS	NS	NS	NS	NS	NS	NS	NS	NS
stress response	osmotic shock	glycine betaine_l-proline abc transporter ATP-binding protein ProV	NS	NS	NS	NS	NS	NS	NS	NS	NS	-0.940645	NS	NS	NS	NS
stress response	osmotic shock	glycine betaine_l-proline abc transporter substrate-binding protein ProX	NS	-1.63139	NS	NS	NS	NS	NS	NS	NS	NS	NS	NS	NS	NS
stress response	osmotic shock	ProQ_FinO family protein	NS	NS	2.20134	NS	NS	NS	NS	NS	NS	NS	NS	NS	NS	NS
stress response	ribosome biogenesis : regulation	Ribonuclease E activity regulator RraA	NS	-1.92785	NS	NS	NS	NS	NS	NS	NS	NS	NS	NS	NS	NS
stress response	starvation_ stationary phase	carbon starvation induced protein CsiD	NS	NS	-1.1105	NS	NS	NS	NS	NS	NS	NS	NS	NS	NS	NS
stress response	starvation_ stationary phase: regulation	RNA polymerase sigma factor RpoS	NS	NS	2.26246	NS	NS	NS	NS	NS	NS	NS	NS	NS	NS	NS
stress response	stringent response	bifunctional (p)ppgpp synthetase_guanosine-3,5-bis(diphosphate) 3-pyrophosphohydrolase	NS	NS	-1.85477	NS	NS	NS	NS	NS	NS	NS	NS	NS	NS	NS
stress response	stringent response	GTP diphosphokinase	NS	NS	NS	1.51883	NS	NS	NS	NS	NS	NS	NS	NS	NS	NS
stress response	translation inhibition	ribosome-associated translation inhibitor RaiA	3.70766	NS	1.79331	NS	3.93173	0.963174	NS	3.924	NS	NS	NS	NS	NS	NS
stress response	universal stress response	universal stress protein UspE	NS	NS	NS	NS	NS	1.44506	NS	NS	NS	NS	NS	NS	NS	NS
virulence_ fitness	adhesins	tandem-95 repeat protein	NS	NS	NS	NS	NS	0.796586	-2.57259	NS	NS	NS	4.64294	NS	0.770054	-2.24581
virulence_ fitness	bacteriotoxin production	bacteriocin production protein	NS	NS	NS	NS	NS	2.59026	NS	NS	NS	NS	NS	NS	NS	NS
virulence_ fitness	bacteriotoxin production	colicin v production protein CvpA	NS	NS	NS	2.14081	NS	NS	NS	NS	NS	NS	NS	NS	NS	NS
virulence_ fitness	bacteriotoxin production	microcin C ABC transporter permease YejB	NS	NS	-0.880947	NS	NS	NS	NS	NS	NS	-1.31713	NS	NS	NS	NS
virulence_ fitness	toxin production	RTX toxin-related calcium-binding protein (peptidase m10 serralysin domains)	NS	NS	NS	NS	NS	NS	NS	NS	-0.885072	NS	NS	NS	NS	NS
